# Circulating miRNA diversity, origin and response to changing metabolic and reproductive states, new insights from the rainbow trout

**DOI:** 10.1101/2021.04.27.440972

**Authors:** E Emilie Cardona, C Cervin Guyomar, Thomas Desvignes, J Jérôme Montfort, Samia Guendouz, John H. Postlethwait, S Sandrine Skiba-Cassy, Julien Bobe

**Author notes:** equal contribution (E Emilie Cardona, C Cervin Guyomar).

## Abstract

Circulating miRNAs (c-miRNAs) are found in most, if not all, biological fluids and are becoming well established biomarkers of many human pathologies. The aim of the present study was to investigate the potential of c-miRNAs as biomarkers of reproductive and metabolic states in fish, a question that has received little attention. Plasma was collected throughout the reproductive cycle from rainbow trout females subjected to two different feeding levels to trigger contrasting metabolic states; ovarian fluid was sample at ovulation. Fluid samples were subjected to small RNA-seq analysis followed by quantitative PCR validation for a subset of promising c-miRNA biomarkers. A comprehensive miRNA repertoire, which was lacking in trout, was first established to allow subsequent analysis. We first showed that biological fluids miRNAomes are complex and encompass a high proportion of the overall species miRNAome. While sharing a high proportion of common miRNAs, plasma and ovarian fluid miRNAomes exhibited strong fluid-specific signatures. We further showed that the plasma miRNAome exhibited major significant changes depending on metabolic and reproductive state. We subsequently identified three (miR-1-1/2-3p, miR-133-a-1/2-3p and miR-206-3p) evolutionarily conserved muscle-specific miRNA that accumulate in the plasma in response to high feeding rates, making these myomiRs strong candidate biomarkers of active myogenesis. We also identified miR-202-5p as a candidate biomarker for reproductive success that could be used to predict ovulation and/or egg quality. These highly promising results reveal the high potential of c-miRNAs as physiologically relevant biomarkers and pave the way for the use of c-miRNAs for non-invasive phenotyping in various fish species.
