## Additional file 2 for "Circulating miRNA diversity, origin and response to changing metabolic and reproductive states, new insights from the rainbow trout"

### Sheet: DEtab_fluid
	baseMean	log2FoldChange (Plasma/Ovarian_fluid)	lfcSE	pvalue	padj
omy-miR-202-5p	17384.7570753087	-7.44172988392462	0.507854781730975	2.67372256723558e-51	7.72705821931083e-49
omy-miR-214a-3p	3498.59658375474	4.3912994259283	0.30393497912845	1.70913199144894e-48	2.46969572764372e-46
omy-miR-145-3p	1276.81073767221	5.27272901249487	0.42036910433518	8.33858148366493e-38	8.03283349593054e-36
omy-miR-10b/d-5p	9124.36751076181	3.72064054404604	0.30847720973208	1.1578646519175e-34	8.36557211010397e-33
omy-miR-146b-5p	2604.65093925293	-4.37280807301065	0.371581891231785	1.19488548925581e-33	6.90643812789859e-32
omy-miR-145-5p	2194.66637402337	5.31759182009792	0.457684009394059	5.69570659263114e-33	2.743432008784e-31
omy-miR-146a-5p	17026.4958099012	-3.57428370666217	0.317245687641135	1.08567032108469e-30	4.48226746847821e-29
omy-miR-23b-3p	1450.15257484944	3.30562194114926	0.313383242682819	4.15007142618419e-27	1.49921330270904e-25
omy-miR-ENSGACG00000022167-5p	288.528883698788	-6.00098706797736	0.578866211205137	9.49133251335395e-27	3.0477723292881e-25
omy-miR-204-5p	3498.55293126042	4.51445363268694	0.441431317948911	7.108102414235e-26	2.05424159771391e-24
omy-miR-221-3p	1583.01989447116	-2.75983196404247	0.276787959021457	2.28962011273088e-24	6.01545647799294e-23
omy-miR-192-5p	2124.26328471469	-4.72143432229677	0.491702431137465	6.6812287985983e-24	1.60906260232909e-22
omy-miR-21-5p	356807.166009163	-2.26614278289701	0.229730138489663	8.81970395485984e-24	1.96068803304192e-22
omy-miR-150-5p	30962.4464503209	3.38136818978263	0.347545463550796	2.38836475409973e-23	4.93026724239159e-22
omy-miR-126-5p	427.585133723843	4.26812171736126	0.447897009357818	3.92340193676675e-23	7.55908773150394e-22
omy-miR-122-5p	14260.9629622476	4.55584386084698	0.499882032770392	4.70756475952784e-21	8.50303884689715e-20
omy-miR-194a-5p	1141.54133480154	-5.1538222470054	0.607030795542701	1.90760828715986e-19	3.24293408817176e-18
omy-miR-126a-3p	6224.65136135743	3.8098866310868	0.447255763292569	4.32089605832382e-19	6.93743867141991e-18
omy-let-7i-1-5p	2493.15263178167	-2.74967890846292	0.329200655870538	2.16292538480102e-18	3.28992334846049e-17
omy-miR-125b-3-3p	360.927101877961	3.03178401946873	0.408731617149705	1.07883951470715e-14	1.55892309875183e-13
omy-miR-7132b-5p	279.361868564348	-2.1858843881624	0.293971002027106	1.55568869850465e-14	2.14092397079926e-13
omy-miR-143-3p	10689.8642059612	2.26848510535037	0.310326299062143	4.10614876968808e-14	5.39398633836297e-13
omy-miR-199-1/3a-3p	6982.78688164927	2.33575469510662	0.320643861248592	4.52619294823748e-14	5.68725983495927e-13
omy-miR-7132aa-5p	669.724637854625	-2.10714465257366	0.292199129129222	9.97469735155574e-14	1.20111980608317e-12
omy-miR-193a-5p	245.722697322924	3.96801199008242	0.594107243128242	1.06726752540429e-12	1.23376125936736e-11
omy-miR-139-5p	351.920478680003	2.94120251297102	0.450214337554025	5.08767962304202e-12	5.65515158099671e-11
omy-miR-130b-5p	653.102944172012	2.71963063525095	0.418607259369008	7.67350798998989e-12	8.21349558928547e-11
omy-miR-155-5p	192.579844859759	-2.81461973191119	0.457392381561694	7.10318922259831e-11	7.33150601903897e-10
omy-mir-27a-5p	107.563881242637	2.42720148975678	0.387112555738136	7.8656366189246e-11	7.57722994289737e-10
omy-miR-222a-3p	2371.83742319667	-2.30469662256816	0.371521947533642	7.79101238649637e-11	7.57722994289737e-10
omy-miR-17a-5p	95.8654718362525	-2.71622764038719	0.451899855216622	2.01112624192092e-10	1.87488865779079e-09
omy-miR-726-3p	27.2971599956439	-4.35259060415458	0.780621889623503	3.02680514452836e-10	2.73358339615217e-09
omy-miR-23b-2-5p	52.5801245842983	3.8162350612062	0.648259540628954	4.45705979159944e-10	3.90330387809769e-09
omy-miR-222a-5p	86.077909760185	-2.60683310841968	0.44759062698401	6.63365445709869e-10	5.63860628853389e-09
omy-miR-429a-3p	88.560547334132	-2.24642213296493	0.388396681430667	1.12752084108943e-09	9.3101006592813e-09
omy-miR-449-1-5p	54.1897705423062	-5.17638762566312	0.963948475928434	1.17091912707041e-09	9.39987854787083e-09
omy-miR-142-3p	61.6697132515018	-2.92967532737746	0.518562258226271	1.58925820749905e-09	1.24133951883034e-08
omy-miR-365-3p	830.167266497255	2.68013401645458	0.482186071604778	1.83444634927331e-09	1.39514472352628e-08
omy-miR-192-3p	105.323078095811	-3.24432815433463	0.607481164783963	3.11904001928485e-09	2.31128862967519e-08
omy-miR-22a-1-3p	30523.0921684008	-1.50663140869936	0.275966012802131	1.39143386502968e-08	1.00531096748394e-07
omy-miR-122-3p	43.9192307904261	6.50130416588066	1.44386466500775	1.69160964471194e-08	1.19237850566281e-07
omy-miR-7a-5p	1310.73593781098	-1.90374868141941	0.356523926833085	1.9060109362544e-08	1.3115170489941e-07
omy-miR-22b-5p	1662.93291467997	2.06106325163861	0.389659875269383	2.18055037797746e-08	1.40249919385582e-07
omy-miR-214a-5p	151.62144994207	2.49497320338418	0.478181924247698	2.11400624693811e-08	1.40249919385582e-07
omy-miR-194b-5p	14.1933900240092	-9.26149130671391	3.14440259924445	2.18382227416996e-08	1.40249919385582e-07
omy-miR-365-2-5p	108.073328089869	5.26484218630549	1.02543414011294	3.29196974178167e-08	2.06821577255414e-07
omy-let-7d-5p	3956.6687884768	1.61321683013943	0.309496015696842	5.04572667451847e-08	3.1025851253954e-07
omy-miR-223-3p	14731.6052945153	-1.64522354700841	0.317119648591732	5.44605391201653e-08	3.27897829285995e-07
omy-miR-199-5p	1097.6625576594	1.87453319011052	0.369039258337488	7.29153705016968e-08	4.21450841499807e-07
omy-miR-125b-2-3p	71.185730531743	2.76519761838745	0.554414576144819	7.22630804693265e-08	4.21450841499807e-07
omy-miR-21a-3p	46.1079838044023	-3.27532777495847	0.670952638094101	8.63595527109859e-08	4.89370798695587e-07
omy-miR-455-3p	278.038927275594	1.85476104218783	0.370845255741786	1.13736200787642e-07	6.20184189200537e-07
omy-miR-375-3p	2375.8546951105	2.54584043186835	0.521372330453507	1.11676969473221e-07	6.20184189200537e-07
omy-let-7j-5p	11006.3619485654	-1.6790764742551	0.347098442701681	1.88446348300328e-07	1.00853693812583e-06
omy-miR-10c-5p	2014.35023330738	2.11298269401398	0.439749747293679	2.01235185913041e-07	1.05739943143398e-06
omy-miR-25-5p	39.4552320919973	2.6901584840907	0.56491797935495	4.85269347051539e-07	2.50433645174812e-06
omy-205a-5p	633.457136076797	2.67819945573858	0.599345443028794	8.90128423761316e-07	4.51310727135123e-06
omy-miR-27b-5p	38.5468701273227	3.02205972735684	0.682810365237646	9.35628904937292e-07	4.66201299184271e-06
omy-miR-205-1a-5p	631.445879226956	2.67364299877046	0.60028024371336	9.55530309289562e-07	4.68047897262176e-06
omy-miR-148-3p	372.334429263793	-1.79407845175754	0.406832436665597	2.06459353532953e-06	9.94445886183722e-06
omy-miR-93-5p	92.9746169075351	-1.81814281784744	0.412956151158972	2.21379048802387e-06	1.04882860826049e-05
omy-miR-2188-3p	27616.611303398	1.97108991186443	0.4509726161862	2.45958686211021e-06	1.14003375960289e-05
omy-miR-18c-5p	127.08428526034	-2.17106982412757	0.520805396991794	2.48519470086443e-06	1.14003375960289e-05
omy-miR-22a-1-5p	1163.44144527875	-1.37500240812151	0.307244971438992	2.67681392097161e-06	1.20874878618874e-05
omy-miR-15c-5p	18517.1242173204	1.26221681375034	0.282134425857512	3.93874278330482e-06	1.72469191571984e-05
omy-miR-101b-5p	190.087465920563	1.53349658313966	0.350633514901658	3.89821670892817e-06	1.72469191571984e-05
omy-miR-223-5p	236.566327147097	-1.9728765158664	0.46792898579957	4.54520637068779e-06	1.9605442404907e-05
omy-miR-125b-1-3p	48.8299715034238	3.2867388795317	0.803597489636091	8.2460991869577e-06	3.50459215445702e-05
omy-miR-217a-5p	12.7226708269455	-3.57908122414812	1.01548639522984	9.38996289768402e-06	3.93289750352273e-05
omy-miR-135c-5p	48.4979324084501	-2.76368783338094	0.751327335549661	1.14634259547644e-05	4.73275728703843e-05
omy-miR-20a-5p	63.9664075746822	-1.82638412539853	0.45993637687488	1.45539388602548e-05	5.92406807128679e-05
omy-miR-92a-3p	70216.311735392	1.10925717734788	0.266320525278586	1.52297122917647e-05	6.11303729488888e-05
omy-miR-725-3p	51.9285781763277	-2.05796858023998	0.542824993538031	2.40099231647296e-05	9.50529834877653e-05
omy-miR-218b-5p	21.4875759724477	-3.49542707436163	1.05204881033472	2.97502466681946e-05	0.000116186774150111
omy-miR-15a-5p	773.398272470796	-1.17946285166439	0.296757138115503	3.14197009024566e-05	0.0001210705808108
omy-miR-125a-5p	3621.91119725279	1.82299911868446	0.480825447370465	3.32825349100529e-05	0.000126561218276385
omy-miR-181b/c-5p	5095.35885951866	-1.34161943631309	0.346153175797104	3.52124021939041e-05	0.000132160834208289
omy-miR-7132ab-5p	147.558301409514	-1.40071373825318	0.367876015735315	4.70433718896105e-05	0.000174301724052531
omy-miR-7132b-3p	275.971214517016	-1.52750956114194	0.408368096472192	4.88357675337894e-05	0.000178652364775508
omy-miR-202-3p	149.516578917619	-5.06984604118015	1.68651766841662	7.2192187266837e-05	0.000260794276501449
omy-miR-200b/c-3p	1651.96502048883	-1.44744314707418	0.405292566737891	0.00010123577282728	0.000361199238852886
omy-miR-210-5p	576.546339438654	0.929056284719721	0.250721736164664	0.000127245321357746	0.000448462169175471
omy-miR-200a-3p	343.250594057575	-1.37956307064399	0.391655262829918	0.000150698665745595	0.000524721860246709
omy-let-7h-1-5p	5195.51324027625	-1.06656379958149	0.300136099091831	0.000165856213493245	0.000570624353566044
omy-miR-206-3p	3281.74614560631	3.30223252194506	1.47363166553395	0.000202934588797618	0.000689977601911901
omy-miR-458-3p	151.271339411198	1.42582855850854	0.421354282755751	0.000209997700331988	0.000702119106899402
omy-miR-10b-1-3p	12.9755667414591	3.80816746788432	1.25048311703454	0.000211364575433384	0.000702119106899402
omy-miR-128-3p	37007.666783662	1.32043714167403	0.383294300035253	0.000218368776709198	0.00071714291441998
omy-miR-34a-5p	9.38263290216476	-2.77617239337483	0.926966998308136	0.000247228364786035	0.000802797723855778
omy-miR-30e-5p	910.979814516952	-0.932064434735499	0.273126920323718	0.000377583451827058	0.00121246241753355
omy-miR-499-5p	145.47979319388	-1.42798848418971	0.445876872677964	0.000385581678439162	0.00122453961614196
omy-miR-551a-3p	42.0084973441931	5.50248607372384	2.85131798090355	0.00043125224020684	0.00135469453717149
omy-miR-726-5p	14.536735798936	-3.39240717159704	1.30937338705907	0.000455446456394999	0.00141531210643177
omy-miR-26b-5p	13148.0146111317	-0.875415267879259	0.260097780448938	0.000468424651744133	0.00143705126302431
omy-miR-100-2-3p	98.2999752529994	1.22198205800004	0.378518990011595	0.000472387093381694	0.00143705126302431
omy-miR-196b-5p	231.398462298128	1.56725061915844	0.506954140971233	0.000489434595456004	0.00147340206340401
omy-miR-27e-1-3p	980.653696525385	1.02765057539542	0.311077995488793	0.000509859049330514	0.00151906459027339
omy-let-7h-1-3p	277.419619514906	1.27557131006807	0.404449031017724	0.000592212276141162	0.00174642191637547
omy-miR-30ba-5p	1188.54662841407	-1.19246183899615	0.376347373935795	0.000610295736417173	0.00177935112207708
omy-miR-100-5p	29493.5267638286	0.847636494166437	0.256390140260621	0.000615692429784456	0.00177935112207708
omy-miR-20b-5p	11.9954003453785	-2.63055896906575	1.00619905920563	0.000638781867180519	0.00180988195701147
omy-let-7b-5p	16719.9111948542	1.20668098120315	0.379554508291248	0.000633158072422475	0.00180988195701147
omy-miR-19c-3p	8.09796333457474	-3.46302126822077	1.37971767155286	0.000736928510529501	0.00206769261692258
omy-miR-724-5p	40.1647063707951	1.44594079772954	0.474069279283268	0.00077576810487386	0.00215574021450524
omy-miR-19a-3p	20.3159469309901	-2.16013102602724	0.779369357788269	0.000817049184719731	0.00224883061318097
omy-miR-210-3p	76.0744789992911	-1.20867232755866	0.397448313662046	0.000998604421698609	0.00272261016859338
omy-miR-130a-3p	110.821111773341	-1.05090794216676	0.345268888579729	0.00115413298253879	0.00311723768181039
omy-miR-203a-3p	664.23408952576	-1.27957842106569	0.444014036823507	0.0012449874241867	0.00333149412583292
omy-miR-30c-5p	4855.71869449942	-0.927194012945103	0.311553207333963	0.0013849225648202	0.00367195065351412
omy-miR-460-5p	15.2599846752451	3.38569314244613	1.67072164193552	0.00242943407683365	0.00638278589277205
omy-miR-26b-3p	34.597193170492	1.61797426233273	0.6317738934851	0.00245338642242273	0.00638764573045196
omy-miR-30c-1-3p	15.9307991203685	1.8979281408302	0.797062842109903	0.00302340732701122	0.00780147069202002
omy-miR-191-5p	22911.8842086374	1.22683876021079	0.473847697382636	0.00345846124492584	0.00884509114852714
omy-miR-181a-5p	12506.0940942892	-0.891346774122478	0.324547763282084	0.00353403964017189	0.00895910049131296
omy-miR-19b-3p	57.0328664928912	-0.92864808427337	0.343890304661309	0.00383909361961837	0.00964780918321486
omy-miR-722-3p	93.6480859282816	-1.0168112604532	0.39067600654347	0.00474137883708769	0.0118125731372271
omy-miR-19d-5p	6.88425045644152	4.11438841151376	2.87551515120148	0.00487288141691983	0.0120364335853832
omy-miR-144-3p	135.06485148523	-1.45929973707502	0.635215819478041	0.00571827689455244	0.0139718337251697
omy-miR-125a-2-3p	30.107829238339	1.48085789040474	0.649371790797463	0.00575310800448165	0.0139718337251697
omy-miR-130b-2-3p	32.1229364608233	1.37909567349721	0.594762989227427	0.00633439588279346	0.0152553367510609
omy-miR-146a-3p	451.03157631934	-0.778240684029994	0.305454853189699	0.00689089809427857	0.0164584260268306
omy-miR-425-3p	361.245647078407	-0.816682472814189	0.337785848707732	0.00990859801998735	0.023472006785052
omy-miR-206-1-5p	14.5998078802042	3.50415673586887	3.05331982321707	0.0101888716680503	0.0239397066021669
omy-miR-27a-3p	260.253850792471	-0.88296224685501	0.376751592791268	0.0103801194504791	0.0241923751708748
omy-miR-106b-5p	30.1761720044707	-1.66217941624251	0.949048116279156	0.0109697153384685	0.0253619818625392
omy-miR-142a-5p	92.141642876317	-1.12113212344948	0.518563607574994	0.0118943978555841	0.0272815950814588
omy-let-7a-5p	191332.746049256	0.952458279252849	0.417401112787705	0.0125673524909481	0.0285981485817638
omy-miR-125b/c-5p	9869.4661923961	0.996140474740014	0.444823943513887	0.0134281952527528	0.030318347094106
omy-miR-124-3p	122.756190373389	0.783635490786638	0.337931554399889	0.0136621392374206	0.0306074282140662
omy-miR-30c-2-3p	10.6031434039084	2.05447434483333	1.27922785349307	0.0156722969959715	0.034840721783352
omy-miR-216b-5p	4.94224904918248	-2.2012890906631	2.14554309964388	0.0186520256560569	0.0410140819577074
omy-miR-135b-5p	7.58202715126198	-1.45210370822747	0.844463066217274	0.0187330754962539	0.0410140819577074
omy-miR-23a-3-5p	83.1097784651748	0.930213847232434	0.442743916547101	0.0189477113900792	0.0410295504599632
omy-miR-130c-5p	7.48290499587947	1.72698515891736	1.70570982522176	0.0190714068733852	0.0410295504599632
omy-let-7i-1-3p	6.35743186166101	-1.75843750992764	1.418766191566	0.0191660529830278	0.0410295504599632
omy-miR-19d-3p	11.464163308462	-1.40390858064047	0.845633535827937	0.0207541267297293	0.0437806031013997
omy-miR-144-5p	2309.03875095323	1.01714454225212	0.498491811303801	0.0206845792292001	0.0437806031013997
omy-miR-101b-3p	81.0538645672443	-1.1677300737917	0.618304526030661	0.0209373777055843	0.043847117079086
