## Additional file 3 for "Circulating miRNA diversity, origin and response to changing metabolic and reproductive states, new insights from the rainbow trout"

### Sheet: DEtab_time
	baseMean	PV_mean	EV_mean	OV_mean	log2FoldChange	lfcSE	stat	pvalue	padj
omy-miR-15a-5p	948.960939051	2191.9211511385	699.64181072428	576.799961333971	1.64749111047121	0.264725622590184	68.4236581158698	1.38672844594359e-15	3.28654641688631e-13
omy-miR-7a-5p	1447.1023642734	3853.95491030164	1013.2391717277	677.539283804975	1.92639379324212	0.364601827210505	58.6912892912223	1.80031484466888e-13	2.13337309093262e-11
omy-miR-223-5p	259.80106277495	822.555881995924	124.550159335799	113.674556603615	2.71807192570993	0.464918906681699	56.7384619400906	4.77968783974061e-13	2.83196504504631e-11
omy-miR-146b-5p	1111.60637195582	2738.21176775762	968.02865552404	441.881390486709	1.50092901745716	0.365173011548915	56.9491841809628	4.30171645418117e-13	2.83196504504631e-11
omy-miR-181a-1-3p	2598.96924613055	6559.37247862914	1711.0682839258	1506.66859208599	1.93897750092252	0.341239544593106	53.6569224302988	2.23124539076292e-12	1.05761031522162e-10
omy-miR-145-5p	4147.14523484283	662.658750790163	3052.98639341717	6983.54731829482	-2.20423710056699	0.452855528048673	42.9102902331592	4.81004198784305e-10	1.89996658519801e-08
omy-miR-16ab-5p	2731.98962180872	5766.94221275332	1941.81414179478	2004.68880635037	1.57024357241587	0.295231524800158	39.7419950359941	2.344959940827e-09	7.93936437108568e-08
omy-miR-10c-5p	3355.37343822942	457.234488310586	2135.16025981039	6024.65609160788	-2.22376846287974	0.52679867937968	39.0042131390551	3.39111666690468e-09	1.00461831257051e-07
omy-miR-7132b-3p	353.090382250406	902.387010462965	287.308810047742	144.223640346789	1.64958517216487	0.470426073702548	35.4797655222713	1.97545348136979e-08	3.60140365449724e-07
omy-miR-16aa-5p	3370.12126763959	6996.58054524755	2558.55517286261	2368.45772361259	1.45102398303792	0.302325202919354	35.9209910581696	1.58436740621996e-08	3.60140365449724e-07
omy-miR-143-3p	18331.3118635784	4883.93316646175	15369.9287716196	28016.3843040956	-1.65406893712831	0.379598664219134	35.8455514842991	1.64527081821824e-08	3.60140365449724e-07
omy-miR-133a-3p	5148.05732174758	922.09247280644	7549.10762180867	4859.98944615706	-3.03333684103592	0.432661482019234	35.7448853858452	1.73020180332895e-08	3.60140365449724e-07
omy-let-7j-5p	10850.442240223	21671.6195062963	8817.06607400782	7473.22977340158	1.29735807254338	0.287073766568395	35.5251194891592	1.93116027178473e-08	3.60140365449724e-07
omy-miR-99-5p	7568.00312022406	2989.20114261115	10012.9315717499	7412.47565750462	-1.74403863332772	0.270462418377609	35.0881440601945	2.40273750365133e-08	4.01543847855048e-07
omy-miR-23b-3p	2614.21452167001	944.033451825389	2605.82017935683	3457.69939890551	-1.46502080807546	0.289070088147853	34.9759180789115	2.54141675857625e-08	4.01543847855048e-07
omy-miR-93-5p	95.4375003779581	264.566403307195	50.665082680754	55.6454666105436	2.38179388368941	0.489245157495938	34.500674172425	3.22310009151805e-08	4.77421701056111e-07
omy-miR-18c-5p	107.772400106329	283.61933236224	60.3887655150544	67.2325685696485	2.22640047753194	0.460986951359445	33.2678680049185	5.96999889010895e-08	8.32288080562248e-07
omy-miR-455-3p	471.538962173822	128.845767795859	602.656272792097	511.768248744528	-2.22769397848508	0.353056012759383	32.9443096030278	7.01833452288972e-08	9.2408071218048e-07
omy-miR-199-5p	1840.0027176657	624.681952632156	2155.04963968973	2132.61617815843	-1.78599137202444	0.310397449225799	30.5505687670518	2.32288806579219e-07	2.89749721890921e-06
omy-miR-130b-5p	1156.27657169963	383.088403473886	1583.81122742601	1115.33600008613	-2.04711668330943	0.336475349836429	30.3919584409134	2.51460675252652e-07	2.97980900174392e-06
omy-miR-365-3p	1468.44803080749	484.828486750917	2268.80844040876	1159.89739323451	-2.22653383950261	0.38570674961882	29.910426795748	3.19914073387773e-07	3.44634706331374e-06
omy-let-7h-1-5p	6221.52523153485	11942.8230282844	5248.18264602246	4334.21891867247	1.18614772332382	0.292811916123246	29.9240235653066	3.17746550595762e-07	3.44634706331374e-06
omy-miR-214a-3p	6425.05716000484	2219.09182463701	8238.08318865366	6715.01379903993	-1.89233081541989	0.321961465245266	28.8132675857084	5.53704994542297e-07	5.70556885680541e-06
omy-miR-214a-5p	266.735800003244	75.3924328456394	389.034461305577	240.108822279715	-2.3675240402479	0.410758447394217	27.3027496523861	1.17837424706226e-06	1.16364456897399e-05
omy-miR-16b-5p	117262.315242914	235129.697446573	77203.9546934284	98386.9846905695	1.60670115741084	0.336357743498487	27.1100976561113	1.29752905634661e-06	1.23005754541659e-05
omy-miR-145-3p	2415.81091671142	657.795185178481	1797.17076189698	3913.45893729232	-1.45058021815776	0.466877135558017	26.6644576897469	1.62138660651199e-06	1.47795625285901e-05
omy-miR-223-3p	14201.8727907085	26800.9036959943	11443.3830927356	10660.8470360385	1.22780350206425	0.296185888534576	26.3654870229165	1.88281320969805e-06	1.6526915951794e-05
omy-miR-455a-5p	137.273064912653	23.0984653745386	165.404245073831	166.229184520533	-2.84222085260271	0.513950673827688	25.9611899384426	2.30461950424695e-06	1.95069579466617e-05
omy-miR-155-5p	178.888704348572	280.168551325021	247.082728033963	60.0547571749569	0.184244035092413	0.514410285390173	25.1020159178355	3.54133083662535e-06	2.89412209751796e-05
omy-miR-101a-3p	1710.70366900537	3050.29588952913	877.807140911884	1873.80408683698	1.79682776826009	0.378254268298952	25.0224680738744	3.68502209306287e-06	2.91116745351967e-05
omy-miR-458-3p	248.278550679606	72.676462817847	307.848536406056	276.509608884036	-2.08585626165269	0.389679308233171	24.7654145005577	4.19042980606131e-06	3.20365117431139e-05
omy-miR-202-5p	247.478552169602	38.8846296653097	188.724596558785	410.529469032565	-2.27831680616893	0.623244082304753	22.9251940885343	1.05161641226995e-05	7.78853405337431e-05
omy-miR-133b-3p	59.3165938882701	10.1984699241425	62.6509330033048	80.5413167552992	-2.6147238279665	0.576149947107185	22.4516878237635	1.33253288121651e-05	9.57000887419128e-05
omy-miR-146a-5p	6808.09610762785	11605.4339262384	5895.06980998593	5322.4534959645	0.977293198673823	0.264227486877046	22.0839166462672	1.6015423630692e-05	0.000111636923543353
omy-miR-196a-5p	1202.096077429	390.202557303758	1919.52966062926	890.609254291369	-2.2983730737597	0.474345428292123	21.9570215031553	1.70644918806023e-05	0.000115550987877221
omy-let-7e-5p	69294.5349008569	142673.57136821	43235.3703270717	58664.1812409655	1.72241735784184	0.401190864784446	21.5030306279746	2.14129363981929e-05	0.00014096849795477
omy-miR-27e-1-3p	1564.56287014341	785.10130309191	1981.4111219252	1537.44540188737	-1.33539228297315	0.2746830337924	20.932100222539	2.84873590477016e-05	0.000182473083629872
omy-miR-181a-5p	14955.3444453061	28322.5657781265	11685.3797023299	11541.6985218721	1.27727662164707	0.344595292569507	19.6181981417307	5.49493299574834e-05	0.000342710294734831
omy-miR-148-3p	278.67701676469	111.291976803921	359.198112435313	281.848441074452	-1.69049053238745	0.355148528240715	19.5655054164919	5.64162845349747e-05	0.000342837421404846
omy-miR-122-5p	26112.3056727236	6661.45672177839	38354.8525882234	23595.1832326966	-2.52550302715921	0.508740791629121	19.3006057779483	6.44060561954063e-05	0.000381605882957782
omy-miR-365-2-5p	196.036544361461	35.6599443232989	354.014536093222	118.24685264878	-3.30929921656123	0.713219216520021	19.2314433613915	6.66722535266572e-05	0.000385398148434579
omy-miR-130a-3p	132.559867585549	278.838671512732	98.6971746531755	93.2831585543302	1.50222301530524	0.42602212802707	19.0193952082084	7.41294547900476e-05	0.000418301923458126
omy-miR-24-3p	1116.07362800488	559.603545722969	1282.25886108963	1228.12343606108	-1.19582544706124	0.273207364536546	18.6390465007658	8.9656643986267e-05	0.000491275544201141
omy-miR-199-1/3a-3p	12206.2727499326	5586.97628946702	16396.2939255257	11325.8998045722	-1.55323695624376	0.338365438080023	18.6047518099514	9.12072740289037e-05	0.000491275544201141
omy-miR-126-5p	790.454777350386	390.174608862445	897.508964014989	883.540674929754	-1.20129849293389	0.282895823469075	18.0607897638378	0.000119715210465056	0.000630500108449294
omy-miR-140-3p	2798.8554918538	2267.0598533682	1494.92919735486	4368.67960559553	0.600162065647276	0.449619763283202	17.7391515810885	0.000140602219816436	0.000724407089054247
omy-miR-26b-3p	62.0134842304202	142.071716369881	47.2927300181365	36.7051223729733	1.5902681815657	0.519233075753004	17.6284207187853	0.000148606251181871	0.000749354926172414
omy-miR-139-5p	630.601036621199	349.209589791528	535.28352919219	866.614267465043	-0.617512659762846	0.319695203841037	17.4465465827612	0.000162753578178641	0.000803595792257039
omy-miR-29b-2a-5p	123.467617634432	217.336656866378	75.4083901408691	124.592325512022	1.53527234361735	0.380474687409876	17.3868730520703	0.000167682788675136	0.000811037161551168
omy-miR-181b/c-5p	5436.85238964546	10139.5462868525	4536.33129690315	3986.02653378423	1.16056890816285	0.360339965628486	17.2984821396392	0.000175259807655233	0.000830731488285804
omy-mir-457b-5p	472.955883400714	798.453489932722	234.500689928262	548.662273607162	1.7634417125297	0.462812671503398	16.8695772497085	0.000217179007559444	0.00100924362336448
omy-miR-206-3p	5847.01333196521	2270.7941945862	9330.93251016747	4151.20372245246	-2.03884708586211	0.515875490289152	16.3377178902486	0.000283341139847597	0.00129138173353616
omy-miR-8159-5p	33.6800722237967	5.30444770644189	16.3241009332756	65.2238557729953	-1.62590153181155	0.934386975993181	15.9462890627153	0.000344593694743598	0.00152024029231669
omy-miR-17a-5p	62.9541109417294	148.621258002909	39.3502754558703	43.7243728969987	1.90410674303522	0.564145246458383	15.9359259282776	0.000346383864072156	0.00152024029231669
omy-miR-30e-2-5p	2491.74956999216	962.715213128663	2321.80118636485	3426.21513205123	-1.27030566408146	0.425786162470963	15.7197946334401	0.000385913496201184	0.00166293633817601
omy-mir-222b-3p	758.930339937754	1357.8431898179	858.34422294784	360.060031987593	0.662149572248978	0.514947320758078	15.603908284472	0.000408935080364177	0.00173067167939839
omy-miR-26a-5p	96703.5731791502	164445.420977342	60223.9760328815	99312.2464263228	1.44918953269206	0.382177399731585	15.5177669897027	0.000426932987559528	0.00177514242195804
omy-miR-196b-5p	388.21008711772	144.887230305503	536.843701769397	361.237900872152	-1.88928628640093	0.445215216279141	15.2954623686681	0.00047712541155143	0.00194963314720153
omy-miR-125b-3-3p	644.579880050447	319.872777885461	891.70923524375	559.804075939638	-1.47880265144698	0.378340416628448	14.6029979144741	0.000674526930003656	0.0027095403798452
omy-miR-425-5p	13142.9277650465	22675.414622358	10213.3553919545	11306.2567094827	1.1507052378219	0.335242230368389	14.4486196560969	0.000728655263011422	0.00284578305439001
omy-let-7d-5p	6646.61452597395	3744.53039507282	8243.0949052803	6501.17621211817	-1.13841311334621	0.284861776349573	14.438206574871	0.000732458929610932	0.00284578305439001
omy-miR-425-3p	343.155137731393	380.186849570208	187.193023299172	480.601396244206	1.01934860124176	0.442677999739793	13.7927584305015	0.00101144101721573	0.00386631485613108
omy-miR-26b-5p	15174.8122728755	26456.5403154097	11031.0554382512	13677.7050862326	1.26202008075739	0.363484408448421	13.691400671521	0.00106402080385291	0.00400274492877999
omy-let-7b-5p	27602.7640987087	16297.9150772933	38376.6092732888	22481.3434348362	-1.23553349696783	0.357538971757011	13.592633799251	0.00111788485709905	0.00413966736144491
omy-miR-489-3p	45.2330547429762	12.1504264188425	80.3322865555252	26.675137092494	-2.72526284594103	0.766832836366271	13.5033079617846	0.00116894460894863	0.00426215188185884
omy-miR-193a-5p	444.521387454003	182.527079564815	643.937010585629	376.10291826697	-1.81841570939275	0.474599169542584	13.4612500398206	0.00119378658453229	0.00428677909900232
omy-miR-191-5p	38195.1017050325	62750.9075693054	23956.2866555884	40156.0138223402	1.38920330385578	0.400451392459467	13.0960419803392	0.00143294861349336	0.00502847434514954
omy-miR-15c-5p	30696.3685781762	48991.6065514782	20077.0259509749	32168.0922187264	1.28695061054047	0.370718163462628	13.0823821758822	0.00144276901042265	0.00502847434514954
omy-miR-22b-5p	2878.33371389981	3265.1489199202	1774.1681925792	3789.09163221022	0.879652356403422	0.381528044450965	12.5038974880576	0.0019266958384264	0.00661778135807327
omy-miR-103-3p	1203.52207673961	1684.37918422517	855.669242857773	1310.94635687867	0.975925312563649	0.296517557817935	12.3741449439796	0.00205583647102887	0.00696047490905489
omy-miR-1-3p	11408.5775020191	5773.8651618912	17463.5744190427	8170.93675505947	-1.59675169764083	0.5017625034413	12.3294690178335	0.00210227642615183	0.00701745792954906
omy-miR-92a-3p	117036.498889333	190852.100659862	99794.7050772644	97370.4918161375	0.935430366639708	0.318482877314889	12.1678508442225	0.00227921219983658	0.00732424523688215
omy-miR-146a-3p	520.144462419187	827.535630661092	390.634740251457	495.958600465964	1.08261312149002	0.322877758326162	12.1611204333048	0.00228689513725434	0.00732424523688215
omy-miR-144-5p	3770.22390836031	6340.38437811508	2006.58666357196	4248.78091827128	1.65940446067211	0.507549552214135	12.1743263587153	0.00227184459771036	0.00732424523688215
omy-miR-23b-2-5p	96.2058420921358	34.9097482505689	104.101148498574	118.958582606482	-1.57061535222164	0.482917760867191	12.0887281632784	0.00237118824177784	0.00746998635360463
omy-miR-19b-3p	65.9420533047413	128.860212297397	45.1706009376173	55.2544261755374	1.51642612197412	0.479242322736619	12.0683778150291	0.00239543866191541	0.00746998635360463
omy-miR-92b-3p	372.348385243659	155.08507318847	532.950516188607	320.377910326305	-1.78056124185283	0.498596807082997	11.6181322239518	0.00300023064388004	0.00923447613765676
omy-miR-25-3p	20185.4319263397	26888.0242610967	13042.4917282616	23977.0759570394	1.04371322130344	0.362626987267126	11.5128950763952	0.00316232570908932	0.00960054647152097
omy-miR-192-5p	309.614457932171	141.98661696359	397.336315199735	305.706521148897	-1.48331753760046	0.409563576047684	11.4890950933596	0.00320018215717366	0.00960054647152097
omy-let-7h-2-3p	57.1006691404258	47.6825648724104	91.8327037001639	27.0776867146953	-0.947707782853344	0.6243812590445	11.3911911835061	0.00336073495690277	0.00995617730982445
omy-miR-30d-5p	55178.9808948195	46279.5695940899	34795.9469944226	80011.7204455813	0.411432066982163	0.442760019737185	11.3027696111743	0.00351264906922018	0.0102035050947978
omy-miR-128-3p	60681.2509475306	79983.425158423	34092.4232502019	77618.9915394132	1.23023325675234	0.461124709513028	11.292729749695	0.00353032665727181	0.0102035050947978
omy-miR-2188-3p	48636.6430967021	76660.6488689009	30344.7361652508	52916.5471420539	1.33700572848616	0.42532863520087	11.038070447103	0.00400971455474978	0.0114494258972976
omy-miR-192-3p	29.4631316820339	5.40336457309549	36.2415492290349	34.7145976895021	-2.73553859757396	0.79127745488215	10.6894175058214	0.00477334122464817	0.0134676413124002
omy-miR-429a-3p	76.6600928180093	57.8810347965529	115.330036352993	47.3796782937539	-0.995753188134984	0.502884520153963	10.566919955937	0.00507484154110931	0.0141498522969754
omy-miR-126a-3p	11432.6913238351	8007.22795554243	13541.8274417832	11036.2868900333	-0.758019783448033	0.228823783832704	10.5067051663669	0.00522995511487795	0.0144127832816985
omy-miR-24-6-3p	194.474369466544	107.444901258911	243.42432416367	189.039148873236	-1.17723233525149	0.348769186704178	10.408255291012	0.00549384092794483	0.0149659804588842
omy-miR-29a-1-5p	162.447640350392	235.710358274034	85.9995861223041	202.264335616658	1.44953660996617	0.525970675369928	10.2859870319853	0.00584018084511224	0.01572866886695
omy-miR-20a-5p	59.9202634282626	119.652478642732	49.3085786218847	40.665840627406	1.28436991665149	0.541847305755143	10.1864813869351	0.00613809593349765	0.016345266699314
omy-miR-1388-5p	58.5172366532476	77.6270089593497	83.8922616110582	23.5873255423859	-0.115056409392845	0.702542070809956	10.1622597707691	0.0062128852004528	0.0163605976945257
omy-miR-187-3p	177.844069320681	168.212418416427	117.010312431615	243.493651661873	0.518084955303272	0.401344379396299	10.1094521488794	0.00637911392538128	0.0166137362672018
omy-miR-10b/d-5p	16682.0869362645	10056.40512778	20081.4590116581	16595.5557651131	-0.997767372260171	0.306211723786103	9.69825246573922	0.00783522071744493	0.0201842098916788
omy-miR-122-3p	82.151309774762	16.5636817636375	96.8020564210442	100.294377134042	-2.54789705410942	0.766677597836014	9.67450875198571	0.00792879367978889	0.0202056355065588
omy-let-7c-2-3p	84.6775762066104	91.4894787173217	124.399260809522	41.5499403483428	-0.443538884368396	0.614817406337372	9.49529714021041	0.00867206299519465	0.0218646694666078
omy-miR-9-5p	507.361923081451	191.395669676668	600.572931964952	572.134040900342	-1.65054196293354	0.520026211523646	9.22028094081975	0.00995042047003145	0.0248236805410258
omy-miR-27a-3p	310.991717828131	222.797172404452	427.390416465313	238.69029190279	-0.937970747473075	0.393978778108247	9.1128610300029	0.0104994698349657	0.0259205661550715
omy-miR-142-3p	45.3011050597469	87.5284147629432	47.2446488989872	22.2439063689085	0.894379752934704	0.692010416044424	8.8379330080798	0.012046676044353	0.029433631159914
omy-miR-130b-2-3p	53.3186543312066	22.6883534063856	79.4050343223298	42.5474248024939	-1.80625966947007	0.613608517514465	8.57655631535619	0.0137285433452026	0.0332006609470715
omy-let-7a-5/6-3p	430.529500705712	636.407822581307	323.814853140024	434.304987333602	0.975183403076102	0.348910122920009	8.26270282245569	0.0160611589191378	0.038449441048845
omy-let-7c-5p	6006.93781386444	4355.53199054194	7818.36726681995	5021.21127257019	-0.844067776714186	0.341233170015617	8.19469506764852	0.016616692213451	0.0393815605458789
omy-miR-132-3p	36.2157653944156	5.98336183324293	42.7441992130612	44.8035333563563	-2.84332670138775	0.930111504714117	8.15404522629909	0.0169578807339707	0.0397922547915947
omy-miR-19a-3p	14.8311805429728	39.8037704682695	5.79536650214025	11.3806996211571	2.78749547523701	1.06135149573059	8.02672578119298	0.0180725170332188	0.0419920248713024
omy-let-7i-1-5p	1483.97207736016	2095.15674075899	1482.99709717308	1179.35472584782	0.49845764280288	0.300235555936497	7.9985565916634	0.0183288621327264	0.0421741779170502
omy-miR-204-5p	6419.14899754064	4858.56306188065	9086.77692533075	4531.81403758051	-0.903108529626493	0.474589863744796	7.7549333727026	0.0207032065201683	0.0471794225507682
omy-miR-2184-5p	29.5189342030285	7.63825420739399	46.7147517349294	23.2634566689449	-2.60101515551729	0.881387305924139	7.68805639851857	0.0214071949839309	0.0483190972494439
omy-mir-30a/d-3p	115.01698888702	194.733716386872	79.7718422083448	110.40377181577	1.28310655457624	0.482650273655148	7.63677765536974	0.021963158836214	0.0486473705063805
omy-miR-457a-5p	458.857487671347	785.762010470114	403.293997213827	350.968716729483	0.96121071072133	0.457259874452075	7.64157629043953	0.0219105254114957	0.0486473705063805
