## Additional file ( for "Circulating miRNA diversity, origin and response to changing metabolic and reproductive states, new insights from the rainbow trout"

### Sheet: Feuil1
name	consensus mature sequence
omy-miR-133a-1/2-3p	TTGGTCCCCTTCAACCAGCTGT
omy-miR-1-1/2-3p	TGGAATGTAAAGAAGTATGTAT
omy-miR-206-3p	TGGAATGTAAGGAAGTGTGTGG
omy-miR-202-5p	TTCCTATGCATATACCTCTTT
omy-miR-214a-3p	ACAGCAGGCACAGACAGGCAG
omy-miR-30c-5p	TGTAAACATCCTACACTCTCAGC
omy-miR-375-3p	TTTGTTCGTTCGGCTCGCGTTA
omy-miR-221-3p	AGCTACATTGTCTGCTGGGTTT
